# Dietary selenium deficiency drives sex-specific circadian disturbance through redox imbalance and causes early systolic dysfunction in mice

**DOI:** 10.64898/2026.09.28.754959

**Authors:** Xuanxuan Guo, Ferdy Lambregtse, Lotte Geerlings, Jumo Zhu, Sietske N. Zijlstra, Anna M. Feringa, Elisabeth M Schouten, Herman H.W. Silljé, Lutz Schomburg, Peter van der Meer, Nils Bomer

## Abstract

**Background:** Selenium is a vital trace element involved in antioxidant defence and cardiovascular health. Although selenium deficiency is implicated in cardiomyopathies, its early cardiac effects and underlying mechanisms remain poorly defined.

**Methods:** C57BL6/Njr mice were fed either a selenium-deficient or control diet for 12 weeks. Systemic selenium status, cardiac function by echocardiography, left ventricular (LV) transcriptomic profiles, redox balance, and circadian pathway markers were assessed, including sex-specific analyses.

**Results:** Selenium deficiency reduced plasma selenium levels without inducing overt cardiac hypertrophy or fibrosis. Echocardiography showed preserved ejection fraction and fractional shortening but reduced global longitudinal strain, indicating early systolic dysfunction. Cardiac stress markers were increased predominantly in male mice. Left ventricular RNA sequencing revealed enrichment of pathways related to cardiac remodelling, redox regulation, mitochondrial function, and circadian rhythm. Additional protein and metabolic analyses supported sex-specific redox–circadian alterations, with males showing a more pronounced stress-response profile.

**Conclusions:** Dietary selenium deficiency induces early myocardial dysfunction and molecular remodelling before overt cardiac failure. These changes are associated with redox and circadian pathway disruption and show sex-specific features, suggesting that selenium contributes to cardiac homeostasis through sex-dependent redox–circadian regulation.

**TRANSLATIONAL PERSPECTIVES:** *What Is New?:*

- Dietary selenium deficiency induces early myocardial dysfunction before overt heart failure develops, as detected by impaired global longitudinal strain despite preserved ejection fraction.
- Selenium deficiency promotes cardiac molecular remodelling characterized by activation of hypertrophic signalling, mitochondrial stress, and disruption of interconnected redox and circadian pathways.
- The cardiac response to selenium deficiency is sexually dimorphic, with male mice exhibiting greater oxidative stress, circadian dysregulation, and activation of cardiac stress pathways than females.

*What Are the Clinical Implications?:* Selenium deficiency induces early myocardial dysfunction before overt cardiac failure, accompanied by activation of hypertrophic gene programmes and disruption of redox and circadian homeostasis. These effects are more pronounced in male mice, suggesting sex-specific mechanisms of susceptibility. The findings identify a redox–circadian axis as a potential mechanistic link between selenium deficiency and cardiac remodelling and support evaluation of selenium status as a modifiable cardiovascular risk factor. Early nutritional intervention and therapies targeting redox–circadian signalling may offer new opportunities to prevent progression to clinically overt heart failure.
