## Supplemental Table 6 for "Dietary selenium deficiency drives sex-specific circadian disturbance through redox imbalance and causes early systolic dysfunction in mice"

### Sheet: Blad1
ID	baseMean	log2FoldChange	lfcSE	stat	pvalue	padj
ENSMUST00000044355	369.171	-1.20254	0.0856073	-14.0472	8.01655e-45	2.62758e-40
ENSMUST00000138584	58.6482	-1.28032	0.128914	-9.93157	3.03445e-23	4.97301e-19
ENSMUST00000087321	1128.85	0.751057	0.0799882	9.3896	6.02279e-21	6.5803e-17
ENSMUST00000103204	169.882	-1.14969	0.123206	-9.33148	1.04405e-20	8.55525e-17
ENSMUST00000008021	8612.46	-0.975827	0.107091	-9.1121	8.08043e-20	5.29705e-16
ENSMUST00000210238	13.8739	1.39271	0.155919	8.93225	4.17428e-19	2.28034e-15
ENSMUST00000164673	148.469	-1.09273	0.123887	-8.82042	1.14034e-18	5.33957e-15
ENSMUST00000023672	209.102	1.10718	0.128504	8.61594	6.93731e-18	2.8423e-14
ENSMUST00000032386	329.645	-0.809191	0.0960248	-8.4269	3.54939e-17	1.16338e-13
ENSMUST00000047321	49.9129	1.23727	0.150283	8.23292	1.82712e-16	4.99062e-13
ENSMUST00000110593	478.567	0.81984	0.100544	8.15401	3.52066e-16	8.87667e-13
ENSMUST00000168632	32.9048	-1.06613	0.130961	-8.1408	3.92671e-16	9.19328e-13
ENSMUST00000122216	131.656	0.994263	0.125913	7.8964	2.87068e-15	5.53484e-12
ENSMUST00000121219	194.146	0.769501	0.0979226	7.85826	3.89516e-15	7.09286e-12
ENSMUST00000080885	201.601	-1.20934	0.158163	-7.64615	2.07087e-14	3.23223e-11
ENSMUST00000065461	223.263	-0.855733	0.112892	-7.58012	3.45241e-14	5.14362e-11
ENSMUST00000128283	44.0194	-1.15522	0.153463	-7.52768	5.16489e-14	7.36042e-11
ENSMUST00000057676	255.745	-0.514019	0.0685414	-7.49939	6.41135e-14	8.75603e-11
ENSMUST00000090543	731.067	-0.775363	0.104543	-7.41666	1.20107e-13	1.53128e-10
ENSMUST00000077523	61.9872	-0.872679	0.117688	-7.41517	1.21467e-13	1.53128e-10
ENSMUST00000115791	166.056	-0.638063	0.0866836	-7.36082	1.82779e-13	2.21886e-10
ENSMUST00000109553	279.716	-0.832257	0.113663	-7.32213	2.44059e-13	2.85698e-10
ENSMUST00000212413	13.5367	-1.14683	0.158646	-7.22887	4.87014e-13	5.35619e-10
ENSMUST00000210074	19.3928	1.13588	0.159089	7.13989	9.34073e-13	9.56754e-10
ENSMUST00000025279	331.018	-0.514532	0.0729651	-7.05176	1.76675e-12	1.7032e-09
ENSMUST00000204207	245.129	0.534509	0.0760497	7.02841	2.08896e-12	1.95628e-09
ENSMUST00000023024	384.797	-0.707711	0.101002	-7.00693	2.43605e-12	2.21796e-09
ENSMUST00000211748	107.412	-1.10511	0.158402	-6.97663	3.02349e-12	2.6784e-09
ENSMUST00000008878	119.792	-0.503251	0.0741417	-6.78769	1.13942e-11	9.33673e-09
ENSMUST00000056815	38.5215	0.896053	0.132929	6.74085	1.57458e-11	1.22881e-08
ENSMUST00000023829	83.4924	0.790596	0.117665	6.71905	1.82911e-11	1.39425e-08
ENSMUST00000144247	51.8241	-0.706653	0.105844	-6.67636	2.44954e-11	1.7685e-08
ENSMUST00000121493	159.557	-0.563492	0.0852099	-6.61299	3.76638e-11	2.5194e-08
ENSMUST00000027512	92.0327	-0.832916	0.12713	-6.55169	5.68881e-11	3.58581e-08
ENSMUST00000097566	320.271	-0.620368	0.0953566	-6.50577	7.72943e-11	4.69162e-08
ENSMUST00000046186	46.1922	1.02547	0.15848	6.47065	9.75845e-11	5.70694e-08
ENSMUST00000003049	27.8786	-0.934285	0.144445	-6.4681	9.92451e-11	5.70694e-08
ENSMUST00000071065	75.4234	0.879306	0.136164	6.45768	1.06321e-10	5.90656e-08
ENSMUST00000177543	28.8159	0.999459	0.15555	6.42531	1.31599e-10	7.05819e-08
ENSMUST00000004051	173.829	-0.788481	0.122757	-6.42312	1.33511e-10	7.05819e-08
ENSMUST00000023693	112.524	-0.777078	0.122022	-6.36834	1.9109e-10	9.8071e-08
ENSMUST00000210120	31.2745	-0.965244	0.153211	-6.30012	2.97421e-10	1.47706e-07
ENSMUST00000211770	9.20321	0.998082	0.158493	6.29731	3.02859e-10
ENSMUST00000032177	276.366	0.570616	0.0913926	6.24357	4.27698e-10	2.03169e-07
ENSMUST00000041388	101.47	-0.806381	0.129353	-6.23394	4.54857e-10	2.12984e-07
ENSMUST00000020101	250.147	-0.658822	0.105763	-6.22926	4.68645e-10	2.13344e-07
ENSMUST00000196487	104.087	0.577838	0.094097	6.14087	8.20707e-10	3.49355e-07
ENSMUST00000090559	194.04	-0.544349	0.0887127	-6.13609	8.45779e-10	3.55411e-07
ENSMUST00000212571	453.219	-0.606268	0.100364	-6.04067	1.53471e-09	5.84921e-07
ENSMUST00000165413	58.8321	-0.56627	0.0943186	-6.00381	1.92745e-09	7.2616e-07
ENSMUST00000103231	1639.62	0.693364	0.116308	5.96142	2.50052e-09	9.10663e-07
ENSMUST00000130311	305.761	0.568255	0.0955718	5.94585	2.75033e-09	9.59017e-07
ENSMUST00000150387	214.737	0.668926	0.113266	5.90581	3.50909e-09	1.1981e-06
ENSMUST00000234044	109.761	-0.538154	0.0916529	-5.87165	4.31475e-09	1.40024e-06
ENSMUST00000148404	208.09	-0.575084	0.0980461	-5.86545	4.47921e-09	1.43936e-06
ENSMUST00000160168	117.679	-0.747688	0.127614	-5.85898	4.65707e-09	1.48199e-06
ENSMUST00000069041	67.1067	-0.813686	0.139233	-5.84407	5.09413e-09	1.60548e-06
ENSMUST00000117634	38.8773	-0.759018	0.131053	-5.79167	6.96883e-09	2.15488e-06
ENSMUST00000011400	419.124	0.711736	0.123139	5.77994	7.47269e-09	2.26789e-06
ENSMUST00000078756	535.596	-0.626636	0.109211	-5.73784	9.58889e-09	2.83149e-06
ENSMUST00000230751	65.0881	0.714354	0.124784	5.72473	1.03595e-08	3.03174e-06
ENSMUST00000130987	129.688	0.525863	0.0929686	5.65635	1.54626e-08	4.36912e-06
ENSMUST00000120680	275.161	0.742525	0.131648	5.64024	1.6981e-08	4.71684e-06
ENSMUST00000232872	174.512	0.562226	0.100083	5.61758	1.93654e-08	5.24579e-06
ENSMUST00000067908	209.413	-0.668722	0.11945	-5.59833	2.16423e-08	5.72072e-06
ENSMUST00000173878	12.6622	-0.86911	0.155777	-5.5792	2.41633e-08	6.18742e-06
ENSMUST00000179549	111.774	-0.602493	0.108498	-5.55301	2.80786e-08	6.9198e-06
ENSMUST00000069620	133.082	-0.864766	0.156275	-5.53361	3.13708e-08	7.6166e-06
ENSMUST00000217908	57.157	0.827709	0.150224	5.50982	3.59197e-08	8.51782e-06
ENSMUST00000027941	25.9149	0.771312	0.14039	5.49406	3.92806e-08	9.13121e-06
ENSMUST00000141834	34.5032	0.618838	0.113453	5.45459	4.90859e-08	1.09448e-05
ENSMUST00000184179	138.377	0.506102	0.0929791	5.44318	5.23364e-08	1.14362e-05
ENSMUST00000233296	31.506	0.826962	0.152089	5.43737	5.40725e-08	1.15839e-05
ENSMUST00000043098	60.6949	-0.651319	0.12098	-5.38367	7.29817e-08	1.47406e-05
ENSMUST00000032233	1316.89	0.585685	0.108847	5.3808	7.41535e-08	1.47788e-05
ENSMUST00000112720	72.1539	-0.700151	0.130456	-5.36695	8.00791e-08	1.56235e-05
ENSMUST00000064941	765.579	-0.729425	0.136017	-5.36275	8.19654e-08	1.58034e-05
ENSMUST00000130404	84.2665	0.681044	0.127754	5.33092	9.7716e-08	1.85135e-05
ENSMUST00000202602	14.8085	0.846023	0.159213	5.31377	1.07377e-07	2.01115e-05
ENSMUST00000136398	21.5027	-0.825994	0.155868	-5.2993	1.16245e-07	2.10507e-05
ENSMUST00000094814	49.9092	0.645464	0.122203	5.28188	1.27863e-07	2.2777e-05
ENSMUST00000112725	77.5568	-0.653026	0.124466	-5.24663	1.5491e-07	2.6865e-05
ENSMUST00000209495	10.1113	0.781429	0.150229	5.20158	1.97605e-07
ENSMUST00000230659	8.58127	0.825043	0.159198	5.18251	2.18924e-07
ENSMUST00000177290	70.8045	0.647188	0.125435	5.15954	2.47555e-07	4.03688e-05
ENSMUST00000176128	77.7834	-0.559381	0.108641	-5.14889	2.62033e-07	4.21958e-05
ENSMUST00000174641	162.898	-0.507878	0.0986464	-5.14847	2.62622e-07	4.21958e-05
ENSMUST00000123519	141.366	-0.617485	0.120214	-5.13655	2.79831e-07	4.38852e-05
ENSMUST00000036418	52.5052	-0.783727	0.152606	-5.13563	2.81196e-07	4.38893e-05
ENSMUST00000162160	10.9716	0.768336	0.150121	5.11811	3.08611e-07
ENSMUST00000058748	14.7848	0.809903	0.159205	5.08716	3.63461e-07	5.44317e-05
ENSMUST00000117299	25.7562	-0.741684	0.145799	-5.08704	3.63686e-07	5.44317e-05
ENSMUST00000159739	20.9363	-0.701952	0.138199	-5.07927	3.78888e-07	5.61937e-05
ENSMUST00000179116	7.27417	0.801182	0.157782	5.07778	3.8187e-07
ENSMUST00000168064	59.1268	0.531193	0.104931	5.06229	4.14242e-07	6.04665e-05
ENSMUST00000145042	44.9508	-0.550396	0.10892	-5.0532	4.34463e-07	6.24579e-05
ENSMUST00000203055	58.2911	-0.588269	0.116576	-5.04621	4.5065e-07	6.31573e-05
ENSMUST00000032958	313.999	-0.789749	0.157028	-5.02936	4.92121e-07	6.75494e-05
ENSMUST00000130043	39.0983	0.691832	0.13789	5.01726	5.24133e-07	7.15813e-05
ENSMUST00000045153	185.716	-0.561438	0.112071	-5.00966	5.45276e-07	7.35494e-05
ENSMUST00000136501	591.17	-0.594261	0.118904	-4.99781	5.79841e-07	7.69451e-05
ENSMUST00000006754	75.884	-0.680415	0.136534	-4.98348	6.24501e-07	8.09234e-05
ENSMUST00000161868	111.169	-0.580083	0.116461	-4.98093	6.32783e-07	8.10185e-05
ENSMUST00000030202	30.8121	0.597239	0.120175	4.96974	6.7042e-07	8.45506e-05
ENSMUST00000101434	47.4735	0.548829	0.110472	4.96803	6.76382e-07	8.49416e-05
ENSMUST00000128285	202.577	0.638187	0.128991	4.94754	7.51558e-07	9.12364e-05
ENSMUST00000130948	72.5033	-0.740858	0.150064	-4.93694	7.93584e-07	9.56298e-05
ENSMUST00000233791	167.59	-0.673152	0.136486	-4.93203	8.13795e-07	9.77061e-05
ENSMUST00000231910	12.1563	0.749704	0.152935	4.9021	9.48175e-07	0.000110841
ENSMUST00000143308	167.293	-0.610083	0.124464	-4.90167	9.50251e-07	0.000110841
ENSMUST00000110011	44.3211	-0.690591	0.141049	-4.89609	9.77628e-07	0.00011363
ENSMUST00000169329	47.0791	0.533682	0.109313	4.88213	1.04949e-06	0.000119028
ENSMUST00000145614	107.309	-0.509211	0.104392	-4.87788	1.07235e-06	0.000120637
ENSMUST00000055040	59.677	0.611036	0.125278	4.87744	1.07472e-06	0.000120637
ENSMUST00000193714	14.5682	-0.716356	0.147702	-4.85001	1.23456e-06	0.000134884
ENSMUST00000001184	55.9782	-0.514579	0.106515	-4.83106	1.35809e-06	0.000145948
ENSMUST00000145491	18.4599	-0.743344	0.154575	-4.80895	1.51728e-06	0.000157879
ENSMUST00000198754	14.5493	-0.760052	0.159209	-4.77394	1.80659e-06	0.000182198
ENSMUST00000047721	90.2631	-0.580573	0.122072	-4.75598	1.97488e-06	0.000194386
ENSMUST00000153443	37.53	0.666913	0.140388	4.75049	2.02928e-06	0.000198548
ENSMUST00000121554	27.9959	0.711132	0.150208	4.73432	2.19796e-06	0.000211268
ENSMUST00000135356	39.9812	-0.546314	0.115451	-4.73202	2.22301e-06	0.000212431
ENSMUST00000108473	250.227	0.702474	0.148528	4.72956	2.25012e-06	0.000213922
ENSMUST00000054301	117.121	-0.575679	0.121744	-4.72862	2.26053e-06	0.000214143
ENSMUST00000200790	31.8493	-0.654184	0.139088	-4.70337	2.55902e-06	0.000234294
ENSMUST00000238588	13.3022	0.74373	0.158896	4.68062	2.86012e-06	0.000255439
ENSMUST00000162300	54.5383	0.549035	0.117872	4.65791	3.19434e-06	0.000280699
ENSMUST00000165617	57.8444	-0.577711	0.124124	-4.6543	3.25091e-06	0.000284907
ENSMUST00000180100	13.4951	0.738792	0.159217	4.64016	3.48147e-06	0.000302959
ENSMUST00000127890	61.151	-0.660288	0.142555	-4.63182	3.62468e-06	0.000311011
ENSMUST00000112326	52.9175	0.718854	0.155556	4.62119	3.81552e-06	0.000325681
ENSMUST00000168954	113.969	-0.632296	0.137217	-4.60799	4.06574e-06	0.000342578
ENSMUST00000142776	13.9701	-0.711637	0.154512	-4.60571	4.11055e-06	0.000344582
ENSMUST00000233451	73.0148	0.731103	0.159018	4.59762	4.27351e-06	0.000353719
ENSMUST00000143985	119.871	0.542794	0.11816	4.59373	4.35394e-06	0.000359468
ENSMUST00000118136	17.7662	-0.703667	0.153427	-4.58632	4.51126e-06	0.000368742
ENSMUST00000111018	41.7786	-0.642647	0.140307	-4.58029	4.64326e-06	0.000378588
ENSMUST00000098230	60.7866	-0.503814	0.110263	-4.5692	4.89582e-06	0.000394276
ENSMUST00000125488	12.2206	-0.688821	0.151968	-4.53266	5.82442e-06	0.000456716
ENSMUST00000112027	71.0133	0.603899	0.133646	4.51863	6.22401e-06	0.00048228
ENSMUST00000177669	49.9252	-0.533627	0.118168	-4.51585	6.30646e-06	0.000487353
ENSMUST00000160503	8.11134	0.717759	0.159102	4.51131	6.44274e-06
ENSMUST00000113488	92.3615	-0.524043	0.116377	-4.50297	6.70107e-06	0.00051318
ENSMUST00000018571	328.473	0.577611	0.128636	4.49027	7.11342e-06	0.000538468
ENSMUST00000235357	45.6373	0.53183	0.118468	4.48924	7.14774e-06	0.000539819
ENSMUST00000179863	1106.89	0.543221	0.121431	4.47349	7.69527e-06	0.000570651
ENSMUST00000152575	14.5908	-0.692892	0.154943	-4.47191	7.75251e-06	0.00057264
ENSMUST00000183514	5.71141	0.693112	0.155517	4.45683	8.31798e-06
ENSMUST00000211513	25.1902	-0.695921	0.156289	-4.45278	8.47663e-06	0.00061605
ENSMUST00000118833	35.0362	-0.5869	0.131894	-4.4498	8.59498e-06	0.000623269
ENSMUST00000176387	24.0569	-0.579331	0.130757	-4.43058	9.39793e-06	0.000667922
ENSMUST00000075558	51.4965	-0.635664	0.143954	-4.41573	1.0067e-05	0.000700567
ENSMUST00000033171	9.74551	0.702283	0.159206	4.41117	1.02816e-05
ENSMUST00000181403	40.1917	0.565578	0.128786	4.3916	1.12521e-05	0.000763579
ENSMUST00000020308	352.489	0.69492	0.158706	4.37867	1.19404e-05	0.000798715
ENSMUST00000238482	69.8183	-0.685211	0.157337	-4.35505	1.33038e-05	0.000875619
ENSMUST00000201052	29.4592	0.609964	0.140166	4.35172	1.35071e-05	0.00088722
ENSMUST00000028593	14.9591	-0.656667	0.151097	-4.34601	1.38639e-05	0.000903416
ENSMUST00000191790	95.3027	0.631393	0.145407	4.34224	1.41037e-05	0.000915403
ENSMUST00000055875	41.5003	0.655144	0.150906	4.3414	1.41575e-05	0.000915491
ENSMUST00000080283	20.7501	0.64917	0.149623	4.3387	1.4333e-05	0.000924792
ENSMUST00000023486	482.222	0.622772	0.144044	4.3235	1.53575e-05	0.000982907
ENSMUST00000069009	18.2361	-0.595981	0.138131	-4.31461	1.59888e-05	0.00101367
ENSMUST00000121733	34.185	-0.551326	0.127821	-4.31328	1.60852e-05	0.00101764
ENSMUST00000170464	70.5346	0.621358	0.144289	4.30634	1.65977e-05	0.0010462
ENSMUST00000138052	49.8418	-0.667705	0.155571	-4.29198	1.77091e-05	0.00109934
ENSMUST00000146752	24.8578	-0.601614	0.140364	-4.28611	1.81828e-05	0.00112026
ENSMUST00000209583	34.1289	-0.556218	0.129997	-4.27868	1.88001e-05	0.00114965
ENSMUST00000025931	38.104	-0.558527	0.13074	-4.27204	1.93693e-05	0.00117786
ENSMUST00000026585	72.6991	-0.552669	0.129735	-4.25997	2.04453e-05	0.00123641
ENSMUST00000233363	10.9045	0.654153	0.153739	4.25496	2.09086e-05
ENSMUST00000128565	11.7717	0.675708	0.159044	4.24855	2.15155e-05
ENSMUST00000218050	33.1695	-0.564656	0.133607	-4.22625	2.37614e-05	0.00139575
ENSMUST00000117796	17.5587	-0.587842	0.140094	-4.19605	2.71615e-05	0.00155371
ENSMUST00000230946	46.6499	-0.546048	0.130404	-4.18735	2.82228e-05	0.00159001
ENSMUST00000023666	3.53891	-0.618652	0.147837	-4.1847	2.85543e-05
ENSMUST00000091752	15.9855	-0.662561	0.158869	-4.17048	3.03963e-05	0.00167164
ENSMUST00000111278	51.1924	-0.519549	0.124687	-4.16682	3.08872e-05	0.00169296
ENSMUST00000151800	10.0834	-0.660103	0.158965	-4.15249	3.28875e-05
ENSMUST00000217064	36.5949	0.623075	0.150193	4.14848	3.34684e-05	0.00181022
ENSMUST00000221080	1.81837	-0.520628	0.125727	-4.14094	3.45893e-05
ENSMUST00000233333	530.957	-0.644542	0.156535	-4.11757	3.82892e-05	0.00200801
ENSMUST00000136536	33.0196	-0.581661	0.141671	-4.10571	4.03083e-05	0.00208491
ENSMUST00000161572	49.8362	-0.642693	0.157261	-4.08679	4.37384e-05	0.00220217
ENSMUST00000206423	31.936	-0.549303	0.1346	-4.081	4.48416e-05	0.00224051
ENSMUST00000136383	66.3998	0.613859	0.150897	4.06807	4.7405e-05	0.00234712
ENSMUST00000105327	33.5891	-0.522251	0.128839	-4.05352	5.04528e-05	0.00246085
ENSMUST00000238758	59.6848	-0.6185	0.15296	-4.04353	5.26526e-05	0.00254167
ENSMUST00000143757	23.056	0.551762	0.136598	4.03932	5.36071e-05	0.00258394
ENSMUST00000189698	5.34212	0.593392	0.147006	4.0365	5.42538e-05
ENSMUST00000173641	12.093	0.621637	0.154027	4.0359	5.43924e-05	0.00260646
ENSMUST00000058245	101.732	-0.563734	0.1399	-4.02956	5.58817e-05	0.00265986
ENSMUST00000051705	35.8521	0.623441	0.154736	4.02905	5.60021e-05	0.00266026
ENSMUST00000128813	15.8014	-0.611961	0.152438	-4.01448	5.95781e-05	0.00279568
ENSMUST00000184809	33.8341	-0.536528	0.133873	-4.00773	6.1304e-05	0.00284612
ENSMUST00000108880	42.6066	0.552259	0.138289	3.9935	6.51037e-05	0.00299285
ENSMUST00000138279	3.15298	-0.508625	0.127424	-3.9916	6.56277e-05
ENSMUST00000168727	12.6577	-0.623347	0.156286	-3.9885	6.64914e-05	0.00303536
ENSMUST00000109651	3.54094	-0.576999	0.145164	-3.97481	7.04347e-05
ENSMUST00000038896	6.20763	-0.632727	0.1592	-3.97442	7.05507e-05
ENSMUST00000128372	21.1636	0.602006	0.151604	3.97091	7.15996e-05	0.00322365
ENSMUST00000110117	20.469	-0.558846	0.140771	-3.96989	7.19071e-05	0.00323306
ENSMUST00000026858	7.24978	-0.630394	0.158821	-3.96921	7.21099e-05
ENSMUST00000029017	21.5366	-0.503521	0.126946	-3.96642	7.29602e-05	0.00324921
ENSMUST00000224487	21.3726	0.57106	0.144091	3.96319	7.39559e-05	0.00326855
ENSMUST00000213764	16.6161	-0.599358	0.1513	-3.96139	7.4514e-05	0.00328714
ENSMUST00000206794	15.9502	0.611884	0.154604	3.95775	7.56584e-05	0.00332252
ENSMUST00000110124	20.3091	-0.540991	0.136946	-3.95038	7.8026e-05	0.0034054
ENSMUST00000229076	44.3732	-0.524562	0.132902	-3.94698	7.91444e-05	0.00344047
ENSMUST00000005862	27.8121	-0.555379	0.141071	-3.93688	8.25466e-05	0.00356473
ENSMUST00000207296	34.9115	0.553437	0.140882	3.92838	8.55212e-05	0.00365944
ENSMUST00000154290	7.5523	0.623914	0.159181	3.91953	8.8722e-05
ENSMUST00000220773	7.48872	-0.621501	0.158704	-3.91611	8.99902e-05
ENSMUST00000146053	24.7987	-0.524961	0.134294	-3.90906	9.26571e-05	0.00390363
ENSMUST00000204550	31.529	-0.550642	0.141009	-3.905	9.42239e-05	0.00393531
ENSMUST00000133816	33.977	-0.550788	0.141245	-3.89952	9.63829e-05	0.00400398
ENSMUST00000182332	11.725	0.616497	0.15824	3.89595	9.78148e-05
ENSMUST00000159702	9.53492	0.616717	0.158445	3.89232	9.92917e-05
ENSMUST00000093078	42.1365	0.562058	0.144744	3.88312	0.000103126	0.00423048
ENSMUST00000069036	18.4037	0.607359	0.156499	3.8809	0.000104069	0.00424349
ENSMUST00000224545	9.05279	0.615755	0.158946	3.874	0.000107065
ENSMUST00000197074	26.6524	-0.552329	0.142705	-3.87043	0.000108646	0.00439097
ENSMUST00000236859	258.375	-0.512997	0.132632	-3.86781	0.000109816	0.00443282
ENSMUST00000087328	128.663	0.615174	0.159183	3.86458	0.000111283	0.00447012
ENSMUST00000205344	27.3809	-0.570317	0.147662	-3.86231	0.000112319	0.00448215
ENSMUST00000221341	135.265	0.528898	0.136945	3.86212	0.000112406	0.00448215
ENSMUST00000142211	94.6246	-0.614438	0.159207	-3.85938	0.000113675	0.00452176
ENSMUST00000129488	16.7787	0.59014	0.152941	3.85861	0.000114032	0.00453046
ENSMUST00000131648	28.4592	0.570907	0.148247	3.85106	0.000117608	0.00462765
ENSMUST00000170857	36.8765	0.533372	0.138597	3.84836	0.000118913	0.00466087
ENSMUST00000117291	5.60585	-0.591035	0.153827	-3.8422	0.000121937
ENSMUST00000202348	21.4104	0.537062	0.139921	3.83832	0.000123878	0.00480905
ENSMUST00000195672	109.889	-0.510825	0.133108	-3.83766	0.000124213	0.00480905
ENSMUST00000153485	23.0371	-0.51906	0.135383	-3.834	0.000126074	0.00487304
ENSMUST00000231627	6.83983	-0.604067	0.157972	-3.8239	0.00013136
ENSMUST00000160075	19.0769	0.524377	0.13753	3.81281	0.000137397	0.00523049
ENSMUST00000230554	17.535	-0.581129	0.153508	-3.78566	0.000153303	0.00568241
ENSMUST00000160978	37.4445	0.557416	0.147252	3.78545	0.000153429	0.00568241
ENSMUST00000185474	11.774	-0.592389	0.15689	-3.77582	0.000159484
ENSMUST00000117077	24.1924	-0.511723	0.135533	-3.77563	0.000159605	0.00584509
ENSMUST00000142848	12.4223	-0.597237	0.158321	-3.77233	0.00016173	0.00590316
ENSMUST00000231971	21.2293	0.523447	0.138943	3.76735	0.000164993	0.00599431
ENSMUST00000151488	9.65235	0.578353	0.153557	3.76637	0.000165641
ENSMUST00000224656	16.8217	0.596256	0.158779	3.75527	0.000173156	0.00620276
ENSMUST00000141785	40.6851	-0.551575	0.147196	-3.74721	0.000178812	0.00637296
ENSMUST00000023110	3.8064	-0.546355	0.145948	-3.74349	0.000181483
ENSMUST00000020145	245.446	0.50872	0.135913	3.74297	0.000181861	0.00641641
ENSMUST00000177422	50.657	-0.516662	0.138093	-3.74139	0.000183002	0.00644418
ENSMUST00000074618	26.7454	-0.56112	0.149978	-3.74134	0.000183041	0.00644418
ENSMUST00000093121	13.9982	0.579265	0.155265	3.73081	0.000190862	0.00667649
ENSMUST00000123454	7.52243	0.593283	0.159076	3.72955	0.000191823
ENSMUST00000148360	20.9723	0.543697	0.146073	3.72209	0.00019758	0.00689679
ENSMUST00000206253	10.7446	-0.569441	0.15362	-3.70683	0.00020987
ENSMUST00000106335	16.2082	-0.545228	0.147137	-3.70558	0.00021091	0.00723503
ENSMUST00000111975	21.1507	-0.502638	0.135797	-3.70139	0.000214422	0.00731333
ENSMUST00000110119	3.8393	-0.540463	0.146145	-3.69813	0.00021719
ENSMUST00000147094	5.10664	0.541722	0.146887	3.68801	0.000226012
ENSMUST00000166438	26.7716	0.506555	0.137432	3.68587	0.000227926	0.00768592
ENSMUST00000114846	13.9956	-0.549826	0.149371	-3.68093	0.000232384	0.00779618
ENSMUST00000032927	29.2267	-0.508783	0.138244	-3.68033	0.000232934	0.0077992
ENSMUST00000171568	64.4059	0.542843	0.147672	3.67601	0.000236913	0.00786756
ENSMUST00000064937	2.94628	0.537581	0.146256	3.67563	0.000237268
ENSMUST00000123666	37.4849	-0.520377	0.141841	-3.66872	0.000243764	0.00800585
ENSMUST00000025834	21.1081	-0.509009	0.138756	-3.66838	0.000244096	0.00800875
ENSMUST00000185341	9.46726	-0.575412	0.156865	-3.6682	0.000244265
ENSMUST00000205693	10.7624	-0.570138	0.155905	-3.65695	0.000255235
ENSMUST00000200563	13.4581	0.54464	0.148942	3.65672	0.000255466	0.00830697
ENSMUST00000157038	12.0009	-0.571132	0.156265	-3.6549	0.000257282	0.00834177
ENSMUST00000187876	28.9258	-0.554758	0.152167	-3.64571	0.000266655	0.00858545
ENSMUST00000003079	4.50038	-0.544078	0.149299	-3.64422	0.0002682
ENSMUST00000132252	20.9724	-0.528312	0.145242	-3.63747	0.000275326	0.0087615
ENSMUST00000145888	3.94156	0.534486	0.147029	3.63525	0.000277716
ENSMUST00000108544	13.6987	-0.571682	0.157439	-3.63112	0.000282193	0.00891941
ENSMUST00000140386	15.8028	-0.538421	0.148443	-3.62713	0.000286587	0.00901483
ENSMUST00000046755	3.83692	-0.515904	0.142436	-3.62201	0.000292328
ENSMUST00000002391	40.1273	0.527998	0.145896	3.61899	0.000295754	0.00923231
ENSMUST00000224061	11.2167	0.575558	0.159197	3.61538	0.000299908
ENSMUST00000225857	8.99245	-0.570359	0.157997	-3.60995	0.000306262
ENSMUST00000190275	6.94461	0.512955	0.142107	3.60963	0.00030663
ENSMUST00000093812	28.2111	-0.558665	0.154867	-3.60738	0.000309301	0.00956412
ENSMUST00000139848	16.9763	-0.507494	0.140888	-3.6021	0.000315657	0.0096985
ENSMUST00000218317	16.7068	0.560047	0.156989	3.56743	0.0003605	0.0106451
ENSMUST00000163799	17.3583	-0.560203	0.157353	-3.56016	0.000370628	0.0108659
ENSMUST00000156638	6.2497	-0.566028	0.159033	-3.55918	0.000372011
ENSMUST00000130674	3.23505	-0.518911	0.146237	-3.54843	0.000387535
ENSMUST00000150537	19.8275	0.563403	0.159052	3.54225	0.000396735	0.0114168
ENSMUST00000139991	22.8678	-0.513242	0.144972	-3.54029	0.000399681	0.0114815
ENSMUST00000096257	25.574	-0.504851	0.143609	-3.51545	0.000439017	0.012205
ENSMUST00000082399	67.2406	0.519512	0.147894	3.51272	0.000443546	0.01231
ENSMUST00000230874	22.1746	-0.520806	0.148401	-3.50946	0.000449017	0.0124303
ENSMUST00000227518	23.6529	0.516178	0.14711	3.50878	0.000450164	0.0124515
ENSMUST00000109350	6.69194	0.5526	0.158658	3.48296	0.000495901
ENSMUST00000028780	16.7577	-0.542057	0.155765	-3.47996	0.000501481	0.013473
ENSMUST00000226905	8.80806	0.553707	0.159169	3.47874	0.000503776
ENSMUST00000130148	24.4692	-0.538545	0.154906	-3.47659	0.000507838	0.0135659
ENSMUST00000183008	16.159	-0.541096	0.156071	-3.46699	0.000526313	0.0139684
ENSMUST00000110172	18.1043	-0.549949	0.159058	-3.45753	0.000545153	0.0143522
ENSMUST00000034214	116.023	-0.546387	0.158467	-3.44796	0.000564841	0.0146942
ENSMUST00000063324	5.79361	0.531537	0.154632	3.43743	0.000587258
ENSMUST00000195721	75.6057	0.526331	0.153448	3.43003	0.000603506	0.0154661
ENSMUST00000123464	15.0352	0.545217	0.158983	3.42941	0.000604886	0.0154847
ENSMUST00000202857	21.6084	0.520108	0.151795	3.4264	0.000611648	0.0155773
ENSMUST00000027985	15.3913	-0.521506	0.152383	-3.42233	0.000620863	0.0157752
ENSMUST00000051065	9.86878	-0.542652	0.158609	-3.42133	0.000623163
ENSMUST00000106676	20.0974	0.530827	0.155681	3.40972	0.000650308	0.016296
ENSMUST00000200377	10.0195	0.539919	0.158481	3.40685	0.00065717
ENSMUST00000132038	5.46621	0.527086	0.15537	3.39245	0.000692697
ENSMUST00000142561	11.3201	-0.522539	0.154055	-3.3919	0.000694086
ENSMUST00000134375	15.1837	-0.509883	0.150506	-3.3878	0.000704553	0.0173372
ENSMUST00000188000	17.5961	-0.508187	0.150092	-3.38583	0.000709641	0.0174448
ENSMUST00000017290	6.99814	-0.536906	0.158576	-3.38581	0.000709689
ENSMUST00000115205	27.7121	0.501901	0.148325	3.38379	0.000714936	0.0175067
ENSMUST00000025484	21.3918	-0.500636	0.148108	-3.3802	0.000724325	0.0176909
ENSMUST00000066157	3.56095	0.503212	0.14919	3.37295	0.000743678
ENSMUST00000141283	10.2693	0.519874	0.154327	3.36864	0.000755394
ENSMUST00000135338	7.5414	-0.535133	0.159148	-3.36247	0.000772474
ENSMUST00000192776	13.1278	0.528268	0.157208	3.36032	0.000778528	0.0184644
ENSMUST00000190336	13.2116	-0.511343	0.152401	-3.35525	0.000792928	0.0187135
ENSMUST00000021646	25.218	-0.529697	0.158067	-3.35109	0.000804948	0.0189131
ENSMUST00000217203	7.07006	0.52961	0.158209	3.34753	0.000815348
ENSMUST00000213539	11.4841	0.52659	0.158124	3.33023	0.000867743
ENSMUST00000222484	10.8387	0.526054	0.157971	3.33006	0.000868269
ENSMUST00000035804	20.4104	-0.508054	0.153118	-3.31805	0.000906487	0.0206333
ENSMUST00000219558	11.4639	-0.525237	0.158514	-3.31351	0.000921341
ENSMUST00000064347	16.0405	0.526392	0.158901	3.3127	0.000924005	0.0209014
ENSMUST00000197067	14.9819	-0.502609	0.151899	-3.30885	0.000936814	0.0211328
ENSMUST00000147391	25.0937	0.502743	0.152683	3.29272	0.00099222	0.0220666
ENSMUST00000179584	11.9923	-0.517125	0.157191	-3.28978	0.00100264	0.0222174
ENSMUST00000162374	10.2134	-0.510813	0.155446	-3.28612	0.00101579
ENSMUST00000206383	12.845	0.502779	0.153776	3.26956	0.00107717	0.0235532
ENSMUST00000170007	34.3993	-0.519731	0.159046	-3.2678	0.00108388	0.0236685
ENSMUST00000075253	5.31626	-0.505219	0.154608	-3.26773	0.00108413
ENSMUST00000121426	17.1161	-0.51351	0.15727	-3.26514	0.00109409	0.0237838
ENSMUST00000118539	9.50036	-0.514536	0.158765	-3.24087	0.00119165
ENSMUST00000133707	6.15178	-0.512633	0.158333	-3.23769	0.00120503
ENSMUST00000199663	74.5677	0.51381	0.15883	3.23496	0.00121659	0.025768
ENSMUST00000163130	6.33556	0.506268	0.156538	3.23415	0.00122006
ENSMUST00000006452	13.3582	0.509559	0.1588	3.2088	0.00133289	0.0274078
ENSMUST00000167480	10.3272	0.508727	0.158667	3.20625	0.00134475
ENSMUST00000173520	7.57638	0.510031	0.159184	3.20403	0.00135518
ENSMUST00000224772	7.10653	-0.50413	0.157444	-3.20197	0.0013649
ENSMUST00000232898	5.56744	-0.504174	0.157533	-3.20044	0.00137219
ENSMUST00000161892	19.9709	-0.503585	0.157738	-3.19254	0.0014103	0.0286833
ENSMUST00000100052	9.60941	0.503967	0.159013	3.16936	0.00152776
ENSMUST00000003622	20.4877	-0.503723	0.159213	-3.16384	0.00155703	0.0308367
ENSMUST00000162901	7.28248	0.502256	0.159164	3.15559	0.00160173
ENSMUST00000115574	9.65977	-0.500102	0.158594	-3.15334	0.00161413
